# A comprehensive dataset of TLX1 positive ALL-SIL lymphoblasts and primary T-cell acute lymphoblastic leukemias

**DOI:** 10.1101/695668

**Authors:** Karen Verboom, Wouter Van Loocke, Emmanuelle Clappier, Jean Soulier, Jo Vandesompele, Frank Speleman, Kaat Durinck

## Abstract

Most currently available transcriptome data of T-cell acute lymphoblastic leukemia (T-ALL) are based on polyA[+] RNA sequencing methods thus lacking non-polyadenylated transcripts. Here, we present the data of polyA[+] and total RNA sequencing in the context of *in vitro TLX1* knockdown in ALL-SIL cells and a primary T-ALL cohort. We extended this dataset with ATAC sequencing and H3K4me1 and H3K4me3 ChIP sequencing data to map putative gene regulatory regions. In this data descriptor, we present a detailed report of how the data were generated and which bioinformatics analyses were performed. Through several technical validations, we showed that our sequencing data are of high quality and that our *in vitro TLX1* knockdown was successful. We also validated the quality of the ATAC and ChIP sequencing data and showed that ATAC and H3K4me3 ChIP peaks are enriched at transcription start sites. We believe that this comprehensive set of sequencing data can be reused by others to further unravel the complex biology of T-ALL in general and TLX1 in particular.
