## Supplementary Table 1 for "A comprehensive dataset of TLX1 positive ALL-SIL lymphoblasts and primary T-cell acute lymphoblastic leukemias"

### Sheet: primary T-ALL cohort
Online-only Table 1: sample information of the primary T-ALL cohort
run	experiment	sample name		sample	subgroup	sequencing	percentage_uniquely_mapped	total_reads	RNA quality scores (RIN)	reference
SRR6727624	SRX3700626	GSM3004545	SRP132968	primary T-ALL cohort	TAL	polyA[+] RNA-seq	79.27	51134041.0	9.6	[18]
SRR6727625	SRX3700627	GSM3004546	SRP132968	primary T-ALL cohort	IMM	polyA[+] RNA-seq	89.11	52131482.0	8.7	[18]
SRR6727626	SRX3700628	GSM3004547	SRP132968	primary T-ALL cohort	TLX	polyA[+] RNA-seq	89.9	50866673.0	9.6	[18]
SRR6727627	SRX3700629	GSM3004548	SRP132968	primary T-ALL cohort	IMM	polyA[+] RNA-seq	88.12	51643482.0	8.8	[18]
SRR6727628	SRX3700630	GSM3004549	SRP132968	primary T-ALL cohort	IMM	polyA[+] RNA-seq	89.85	52284445.0	8.6	[18]
SRR6727629	SRX3700631	GSM3004550	SRP132968	primary T-ALL cohort	HOXA	polyA[+] RNA-seq	88.18	51255315.0	9.5	[18]
SRR6727630	SRX3700632	GSM3004551	SRP132968	primary T-ALL cohort	IMM	polyA[+] RNA-seq	90.34	52379578.0	8.7	[18]
SRR6727631	SRX3700633	GSM3004552	SRP132968	primary T-ALL cohort	TAL	polyA[+] RNA-seq	89.38	51693949.0	8.9	[18]
SRR6727632	SRX3700634	GSM3004553	SRP132968	primary T-ALL cohort	TLX	polyA[+] RNA-seq	90.32	51305639.0	7.1	[18]
SRR6727633	SRX3700635	GSM3004554	SRP132968	primary T-ALL cohort	TLX	polyA[+] RNA-seq	88.86	52038015.0	9.7	[18]
SRR6727634	SRX3700636	GSM3004555	SRP132968	primary T-ALL cohort	HOXA	polyA[+] RNA-seq	88.35	51955313.0	7.1	[18]
SRR6727635	SRX3700637	GSM3004556	SRP132968	primary T-ALL cohort	TAL	polyA[+] RNA-seq	90.14	51681626.0	9.6	[18]
SRR6727636	SRX3700638	GSM3004557	SRP132968	primary T-ALL cohort	TAL	polyA[+] RNA-seq	88.27	50654317.0	8.6	[18]
SRR6727637	SRX3700639	GSM3004558	SRP132968	primary T-ALL cohort	HOXA	polyA[+] RNA-seq	90.78	51352215.0	9.1	[18]
SRR6727638	SRX3700640	GSM3004559	SRP132968	primary T-ALL cohort	TAL	polyA[+] RNA-seq	88.82	52453197.0	7.5	[18]
SRR6727639	SRX3700641	GSM3004560	SRP132968	primary T-ALL cohort	TAL	polyA[+] RNA-seq	79.66	52174896.0	7.7	[18]
SRR6727640	SRX3700642	GSM3004561	SRP132968	primary T-ALL cohort	IMM	polyA[+] RNA-seq	87.36	51381227.0	8.7	[18]
SRR6727641	SRX3700643	GSM3004562	SRP132968	primary T-ALL cohort	IMM	polyA[+] RNA-seq	71.69	53058858.0	9.9	[18]
SRR6727642	SRX3700644	GSM3004563	SRP132968	primary T-ALL cohort	TLX	polyA[+] RNA-seq	87.75	51038574.0	9.4	[18]
SRR6727643	SRX3700645	GSM3004564	SRP132968	primary T-ALL cohort	IMM	polyA[+] RNA-seq	88.02	52502134.0	9.8	[18]
SRR6727644	SRX3700646	GSM3004565	SRP132968	primary T-ALL cohort	TAL	polyA[+] RNA-seq	90.28	51909933.0	9.7	[18]
SRR6727645	SRX3700647	GSM3004566	SRP132968	primary T-ALL cohort	IMM	polyA[+] RNA-seq	90.62	51911212.0	9.4	[18]
SRR6727646	SRX3700648	GSM3004567	SRP132968	primary T-ALL cohort	HOXA	polyA[+] RNA-seq	87.4	59081633.0	9.2	[18]
SRR6727647	SRX3700649	GSM3004568	SRP132968	primary T-ALL cohort	TAL	polyA[+] RNA-seq	89.43	51919497.0	8.1	[18]
SRR6727648	SRX3700650	GSM3004569	SRP132968	primary T-ALL cohort	TAL	polyA[+] RNA-seq	84.16	51255849.0	9.2	[18]
SRR6727649	SRX3700651	GSM3004570	SRP132968	primary T-ALL cohort	TLX	polyA[+] RNA-seq	69.59	51305951.0	8.7	[18]
SRR6727650	SRX3700652	GSM3004571	SRP132968	primary T-ALL cohort	IMM	polyA[+] RNA-seq	76.36	51338014.0	8.9	[18]
SRR6727651	SRX3700653	GSM3004572	SRP132968	primary T-ALL cohort	TLX	polyA[+] RNA-seq	83.74	51368719.0	7.8	[18]
SRR6727652	SRX3700654	GSM3004573	SRP132968	primary T-ALL cohort	IMM	polyA[+] RNA-seq	83.05	50643895.0	9.6	[18]
SRR6727653	SRX3700655	GSM3004574	SRP132968	primary T-ALL cohort	IMM	polyA[+] RNA-seq	73.78	51591573.0	9	[18]
SRR6727654	SRX3700656	GSM3004575	SRP132968	primary T-ALL cohort	TLX	polyA[+] RNA-seq	83.88	51475202.0	8.9	[18]
SRR6727655	SRX3700657	GSM3004576	SRP132968	primary T-ALL cohort	TAL	polyA[+] RNA-seq	81.29	51657232.0	9.1	[18]
SRR6727656	SRX3700658	GSM3004577	SRP132968	primary T-ALL cohort	TAL	polyA[+] RNA-seq	80.47	51916311.0	8.9	[18]
SRR6727657	SRX3700659	GSM3004578	SRP132968	primary T-ALL cohort	HOXA	polyA[+] RNA-seq	81.92	52274790.0	8.9	[18]
SRR6727658	SRX3700660	GSM3004579	SRP132968	primary T-ALL cohort	TLX	polyA[+] RNA-seq	81.94	51773369.0	3.8	[18]
SRR6727659	SRX3700661	GSM3004580	SRP132968	primary T-ALL cohort	TLX	polyA[+] RNA-seq	80.82	51875328.0	9.4	[18]
SRR6727660	SRX3700662	GSM3004581	SRP132968	primary T-ALL cohort	HOXA	polyA[+] RNA-seq	83.16	52264800.0	8.6	[18]
SRR6727661	SRX3700663	GSM3004582	SRP132968	primary T-ALL cohort	TAL	polyA[+] RNA-seq	85.51	52235267.0	8	[18]
SRR6727662	SRX3700664	GSM3004583	SRP132968	primary T-ALL cohort	TAL	polyA[+] RNA-seq	64.75	52826763.0	7.5	[18]
SRR6727663	SRX3700665	GSM3004584	SRP132968	primary T-ALL cohort	TAL	polyA[+] RNA-seq	78.01	51091717.0	8.1	[18]
SRR6727664	SRX3700666	GSM3004585	SRP132968	primary T-ALL cohort	TLX	polyA[+] RNA-seq	88.18	51199311.0	8.2	[18]
SRR6727665	SRX3700667	GSM3004586	SRP132968	primary T-ALL cohort	IMM	polyA[+] RNA-seq	84.61	51344603.0	9.4	[18]
SRR6727666	SRX3700668	GSM3004587	SRP132968	primary T-ALL cohort	TAL	polyA[+] RNA-seq	84.81	51362219.0	7.8	[18]
SRR6727667	SRX3700669	GSM3004588	SRP132968	primary T-ALL cohort	TAL	polyA[+] RNA-seq	85.7	51100095.0	1.7	[18]
SRR6727668	SRX3700670	GSM3004589	SRP132968	primary T-ALL cohort	TAL	polyA[+] RNA-seq	81.17	50899540.0	7.5	[18]
SRR6727669	SRX3700671	GSM3004590	SRP132968	primary T-ALL cohort	TAL	polyA[+] RNA-seq	77.04	52229414.0	NA	[18]
SRR6727670	SRX3700672	GSM3004591	SRP132968	primary T-ALL cohort	TAL	polyA[+] RNA-seq	83.0	52319669.0	9.9	[18]
SRR6727671	SRX3700673	GSM3004592	SRP132968	primary T-ALL cohort	TAL	polyA[+] RNA-seq	80.41	51322739.0	6.2	[18]
SRR6727672	SRX3700674	GSM3004593	SRP132968	primary T-ALL cohort	TAL	polyA[+] RNA-seq	85.31	51531625.0	9.2	[18]
SRR6727673	SRX3700675	GSM3004594	SRP132968	primary T-ALL cohort	TAL	polyA[+] RNA-seq	83.45	51764239.0	9.4	[18]
SRR6727674	SRX3700676	GSM3004595	SRP132968	primary T-ALL cohort	TLX	polyA[+] RNA-seq	86.55	50986744.0	8.3	[18]
SRR6727675	SRX3700677	GSM3004596	SRP132968	primary T-ALL cohort	TLX	polyA[+] RNA-seq	84.49	52010225.0	8.4	[18]
SRR6727676	SRX3700678	GSM3004597	SRP132968	primary T-ALL cohort	TLX	polyA[+] RNA-seq	87.03	52000045.0	8.9	[18]
SRR6727677	SRX3700679	GSM3004598	SRP132968	primary T-ALL cohort	TLX	polyA[+] RNA-seq	82.79	51774667.0	8	[18]
SRR6727678	SRX3700680	GSM3004599	SRP132968	primary T-ALL cohort	TLX	polyA[+] RNA-seq	87.26	51916137.0	8.6	[18]
SRR6727679	SRX3700681	GSM3004600	SRP132968	primary T-ALL cohort	TLX	polyA[+] RNA-seq	81.15	52018296.0	10	[18]
SRR6727680	SRX3700682	GSM3004601	SRP132968	primary T-ALL cohort	HOXA	polyA[+] RNA-seq	77.87	60514863.0	10	[18]
SRR6727681	SRX3700683	GSM3004602	SRP132968	primary T-ALL cohort	TLX	polyA[+] RNA-seq	88.0	51956038.0	9.4	[18]
SRR6727682	SRX3700684	GSM3004603	SRP132968	primary T-ALL cohort	IMM	polyA[+] RNA-seq	86.93	52084376.0	9.6	[18]
SRR6727683	SRX3700685	GSM3004604	SRP132968	primary T-ALL cohort	TAL	polyA[+] RNA-seq	78.65	52429028.0	9.1	[18]
SRR6727734	SRX3700736	GSM3004620	SRP132971	primary T-ALL cohort	IMM	total RNA-seq	82.24	103680779.0	8.7	[19]
SRR6727735	SRX3700737	GSM3004621	SRP132971	primary T-ALL cohort	TLX	total RNA-seq	77.36	104675303.0	9.6	[19]
SRR6727736	SRX3700738	GSM3004622	SRP132971	primary T-ALL cohort	IMM	total RNA-seq	79.01	103193740.0	8.8	[19]
SRR6727737	SRX3700739	GSM3004623	SRP132971	primary T-ALL cohort	IMM	total RNA-seq	76.42	101157062.0	8.6	[19]
SRR6727738	SRX3700740	GSM3004624	SRP132971	primary T-ALL cohort	TLX	total RNA-seq	79.62	103735365.0	9.7	[19]
SRR6727739	SRX3700741	GSM3004625	SRP132971	primary T-ALL cohort	HOXA	total RNA-seq	77.78	103098531.0	7.1	[19]
SRR6727740	SRX3700742	GSM3004626	SRP132971	primary T-ALL cohort	TAL	total RNA-seq	88.17	106339350.0	8.7	[19]
SRR6727741	SRX3700743	GSM3004627	SRP132971	primary T-ALL cohort	HOXA	total RNA-seq	75.24	102122217.0	9.1	[19]
SRR6727742	SRX3700744	GSM3004628	SRP132971	primary T-ALL cohort	IMM	total RNA-seq	80.57	104023303.0	9.9	[19]
SRR6727743	SRX3700745	GSM3004629	SRP132971	primary T-ALL cohort	HOXA	total RNA-seq	80.58	102826157.0	9.2	[19]
SRR6727744	SRX3700746	GSM3004630	SRP132971	primary T-ALL cohort	TLX	total RNA-seq	86.47	101738822.0	8.7	[19]
SRR6727745	SRX3700747	GSM3004631	SRP132971	primary T-ALL cohort	TLX	total RNA-seq	82.72	105106766.0	8.9	[19]
SRR6727746	SRX3700748	GSM3004632	SRP132971	primary T-ALL cohort	HOXA	total RNA-seq	79.15	102933906.0	8.9	[19]
SRR6727747	SRX3700749	GSM3004633	SRP132971	primary T-ALL cohort	TLX	total RNA-seq	80.4	103900675.0	3.8	[19]
SRR6727748	SRX3700750	GSM3004634	SRP132971	primary T-ALL cohort	TLX	total RNA-seq	78.17	104219790.0	9.4	[19]
SRR6727749	SRX3700751	GSM3004635	SRP132971	primary T-ALL cohort	TAL	total RNA-seq	79.73	102535983.0	8	[19]
SRR6727750	SRX3700752	GSM3004636	SRP132971	primary T-ALL cohort	TAL	total RNA-seq	75.3	103694411.0	8.1	[19]
SRR6727751	SRX3700753	GSM3004637	SRP132971	primary T-ALL cohort	TAL	total RNA-seq	87.05	103437250.0	9.9	[19]
SRR6727752	SRX3700754	GSM3004638	SRP132971	primary T-ALL cohort	TLX	total RNA-seq	86.67	101793029.0	8.3	[19]
SRR6727753	SRX3700755	GSM3004639	SRP132971	primary T-ALL cohort	TLX	total RNA-seq	87.15	103844922.0	8.4	[19]
SRR6727754	SRX3700756	GSM3004640	SRP132971	primary T-ALL cohort	TLX	total RNA-seq	86.87	104013272.0	8	[19]
SRR6727755	SRX3700757	GSM3004641	SRP132971	primary T-ALL cohort	TLX	total RNA-seq	84.6	103681193.0	10	[19]
SRR6727756	SRX3700758	GSM3004642	SRP132971	primary T-ALL cohort	HOXA	total RNA-seq	82.29	105044129.0	10	[19]
SRR6727757	SRX3700759	GSM3004643	SRP132971	primary T-ALL cohort	IMM	total RNA-seq	79.2	103403845.0	9.6	[19]
SRR6727758	SRX3700760	GSM3004644	SRP132971	primary T-ALL cohort	TAL	total RNA-seq	85.41	111816840.0	9.1	[19]
