## Supplementary Table 2 for "A comprehensive dataset of TLX1 positive ALL-SIL lymphoblasts and primary T-cell acute lymphoblastic leukemias"

### Sheet: Blad1
Online-only Table 2: sample information of ALL-SIL lymphoblasts
run	experiment	SRA study	sample name	sample	sample	sequencing	percentage_uniquely_mapped	total_reads	reference
SRR6727581	SRX3700583	SRP132967	GSM3004536	TLX1 knockdown	siRNA 1 - repl 1	polyA[+] RNA-seq	93.8	124147993.0	[16]
SRR6727582	SRX3700584	SRP132967	GSM3004537	TLX1 knockdown	siRNA 2 - repl 1	polyA[+] RNA-seq	94.01	93035379.0	[16]
SRR6727583	SRX3700585	SRP132967	GSM3004538	TLX1 knockdown	scrambled siRNA - repl 1	polyA[+] RNA-seq	93.71	84583398.0	[16]
SRR6727584	SRX3700586	SRP132967	GSM3004539	TLX1 knockdown	siRNA 1 - repl 2	polyA[+] RNA-seq	94.25	119636318.0	[16]
SRR6727585	SRX3700587	SRP132967	GSM3004540	TLX1 knockdown	siRNA 2 - repl 2	polyA[+] RNA-seq	94.12	105500445.0	[16]
SRR6727586	SRX3700588	SRP132967	GSM3004541	TLX1 knockdown	scrambled siRNA - repl 2	polyA[+] RNA-seq	93.74	129759760.0	[16]
SRR6727587	SRX3700589	SRP132967	GSM3004542	TLX1 knockdown	siRNA 1 - repl 3	polyA[+] RNA-seq	93.55	121660448.0	[16]
SRR6727588	SRX3700590	SRP132967	GSM3004543	TLX1 knockdown	siRNA 2 - repl 3	polyA[+] RNA-seq	93.32	77081841.0	[16]
SRR6727589	SRX3700591	SRP132967	GSM3004544	TLX1 knockdown	scrambled siRNA - repl 3	polyA[+] RNA-seq	93.71	107915058.0	[16]
SRR6727691	SRX3700693	SRP132970	GSM3004611	TLX1 knockdown	scrambled siRNA - repl 3	total RNA-seq	88.05	49625332.0	[17]
SRR6727692	SRX3700694	SRP132970	GSM3004612	TLX1 knockdown	siRNA 1 - repl 2	total RNA-seq	88.48	49943664.0	[17]
SRR6727693	SRX3700695	SRP132970	GSM3004613	TLX1 knockdown	siRNA 2 - repl 2	total RNA-seq	88.77	56881159.0	[17]
SRR6727694	SRX3700696	SRP132970	GSM3004614	TLX1 knockdown	siRNA 2 - repl 3	total RNA-seq	88.4	51132644.0	[17]
SRR6727695	SRX3700697	SRP132970	GSM3004615	TLX1 knockdown	scrambled siRNA - repl 2	total RNA-seq	88.51	51878120.0	[17]
SRR6727696	SRX3700698	SRP132970	GSM3004616	TLX1 knockdown	siRNA 1 - repl 3	total RNA-seq	88.9	57781287.0	[17]
SRR6727697	SRX3700699	SRP132970	GSM3004617	TLX1 knockdown	siRNA 2 - repl 1	total RNA-seq	87.37	49905219.0	[17]
SRR6727698	SRX3700700	SRP132970	GSM3004618	TLX1 knockdown	siRNA 1 - repl 1	total RNA-seq	88.37	50441264.0	[17]
SRR6727699	SRX3700701	SRP132970	GSM3004619	TLX1 knockdown	scrambled siRNA - repl 1	total RNA-seq	78.93	52942076.0	[17]
SRR6727575	-	SRP132966	GSM3004532	ALL-SIL lymphoblasts	-	ATAC-seq	76.72	84064905.0	[22]
SRR6727576	SRX3700578	SRP132965	GSM3004533	ALL-SIL lymphoblasts	H3K4me1	ChIP-seq	89.49	41543910.0	[23]
SRR6727577	SRX3700579	SRP132965	GSM3004534	ALL-SIL lymphoblasts	input	ChIP-seq	69.79	28590025.0	[23]
SRR6727578	SRX3700580	SRP132965	GSM3004535	ALL-SIL lymphoblasts	H3K4me3	ChIP-seq	89.85	36408072.0	[23]
